# *Cryptococcus neoformans* recovered from olive trees (*Olea europaea*) in Turkey reveal allopatry with African and South American lineages

**DOI:** 10.1101/729145

**Authors:** Çağrı Ergin, Mustafa Şengül, Levent Aksoy, Aylin Döğen, Sheng Sun, Anna F. Averette, Christina A. Cuomo, Seyedmojtaba Seyedmousavi, Joseph Heitman, Macit Ilkit

## Abstract

*Cryptococcus* species are life-threatening human fungal pathogens that cause cryptococcal meningoencephalitis in both immunocompromised and healthy hosts. The natural environmental niches of *Cryptococcus* include pigeon (*Columba livia*) guano, soil, and a variety of tree species such as *Eucalyptus camaldulensis, Ceratonia siliqua, Platanus orientalis*, and *Pinus* spp. Genetic and genomic studies of extensive sample collections have provided insights into the population distribution and composition of different *Cryptococcus* species in geographic regions around the world. However, few such studies examined *Cryptococcus* in Turkey. We sampled 388 *Olea europaea* (olive) and 132 *E. camaldulensis* trees from 7 locations in coastal and inland areas of the Aegean region of Anatolian Turkey in September 2016 to investigate the distribution and genetic diversity present in the natural *Cryptococcus* population. We isolated 84 *Cryptococcus neoformans* strains (83 *MAT*α and 1 *MAT***a**) and 3 *Cryptococcus deneoformans* strains (all *MATa*) from 87 (22.4% of surveyed) *O. europaea* trees; a total of 32 *C. neoformans* strains were isolated from 32 (24.2%) of the *E. camaldulensis* trees, all of which were *MAT*α. A statistically significant difference was observed in the frequency of *C. neoformans* isolation between coastal and inland areas (*P* < 0.05). Thus, *O. europaea* trees could represent a novel niche for *C. neoformans*. Interestingly, the *MAT***a** *C. neoformans* isolate was fertile in laboratory crosses with VNI and VNB *MAT*α tester strains and produced robust hyphae, basidia, and basidiospores, thus suggesting potential sexual reproduction in the natural population. Sequencing analyses of the *URA5* gene identified at least 5 different genotypes among the isolates. Population genetics and genomic analyses revealed that most of the isolates in Turkey belong to the VNBII lineage of *C. neoformans*, which is predominantly found in southern Africa; these isolates are part of a distinct minor clade within VNBII that includes several isolates from Zambia and Brazil. Our study provides insights into the geographic distribution of different *C. neoformans* lineages in the Mediterranean region and highlights the need for wider geographic sampling to gain a better understanding of the natural habitats, migration, epidemiology, and evolution of this important human fungal pathogen.
