## Supplementary material for "*Cryptococcus neoformans* recovered from olive trees (*Olea europaea*) in Turkey reveal allopatry with African and South American lineages": Supp.Table1

### Sheet: Sayfa1
Strain Number	Region	Tree	ITS RESULT	STE20 Aa	STE20 Aα	STE20 Da	STE20 Dα
AD134	I	Olea europaea	var.grubii	-	+	-	-
AD135	I	Olea europaea	var. neoformans	-	-	-	+
AD136	I	Olea europaea	var.grubii	-	+	-	-
AD137	I	Olea europaea	var.grubii	-	+	-	-
AD138	I	Olea europaea	var.grubii	-	+	-	-
AD139	I	Olea europaea	var.grubii	-	+	-	-
AD140	I	Olea europaea	var.grubii	-	+	-	-
AD141	I	Olea europaea	var.grubii	-	+	-	-
AD142	I	Olea europaea	var.grubii	-	+	-	-
AD143	I	Olea europaea	var.grubii	-	+	-	-
AD144	I	Olea europaea	var.grubii	-	+	-	-
AD145	I	Olea europaea	var.grubii	-	+	-	-
AD146	I	Olea europaea	var.grubii	-	+	-	-
AD147	I	Olea europaea	var.grubii	-	+	-	-
AD148	I	Olea europaea	var.grubii	-	+	-	-
AD149	I	Olea europaea	var.grubii	-	+	-	-
AD150	II	Olea europaea	var.grubii	-	+	-	-
AD151	II	Olea europaea	var.grubii	-	+	-	-
AD152	II	Olea europaea	var.grubii	-	+	-	-
AD153	II	Olea europaea	var.grubii	-	+	-	-
AD154	II	Olea europaea	var.grubii	-	+	-	-
AD155	II	Olea europaea	var.grubii	-	+	-	-
AD156	II	Olea europaea	var.grubii	-	+	-	-
AD157	II	Olea europaea	var.grubii	-	+	-	-
AD158	II	Olea europaea	var.grubii	-	+	-	-
AD159	II	Olea europaea	var.grubii	-	+	-	-
AD160	II	Olea europaea	var.grubii	-	+	-	-
AD161	II	Olea europaea	var.grubii	-	+	-	-
AD162	II	Olea europaea	var.grubii	-	+	-	-
AD163	II	Olea europaea	var.grubii	-	+	-	-
AD164	II	Olea europaea	var.grubii	-	+	-	-
AD165	II	Olea europaea	var.grubii	-	+	-	-
AD166	II	Olea europaea	var.grubii	-	+	-	-
AD167	II	Olea europaea	var.grubii	-	+	-	-
AD168	II	Olea europaea	var.grubii	-	+	-	-
AD169	II	Olea europaea	var.grubii	-	+	-	-
AD170	II	Olea europaea	var.grubii	-	+	-	-
AD171	II	Olea europaea	var.grubii	-	+	-	-
AD172	II	Olea europaea	var.grubii	-	+	-	-
AD173	III	Olea europaea	var.grubii	-	+	-	-
AD174	III	Olea europaea	var.grubii	-	+	-	-
AD175	III	Olea europaea	var.grubii	-	+	-	-
AD176	IV	Olea europaea	var.grubii	-	+	-	-
AD177	IV	Olea europaea	var.grubii	-	+	-	-
AD178	IV	Olea europaea	var.grubii	-	+	-	-
AD179	V	Olea europaea	var.grubii	-	+	-	-
AD180	V	Olea europaea	var.grubii	-	+	-	-
AD181	V	Olea europaea	var.grubii	-	+	-	-
AD182	V	Olea europaea	var.grubii	-	+	-	-
AD183	V	Olea europaea	var.grubii	-	+	-	-
AD184	V	Olea europaea	var.grubii	-	+	-	-
AD185	VI	Olea europaea	var.grubii	-	+	-	-
AD186	VI	Olea europaea	var.grubii	-	+	-	-
AD187	VI	Olea europaea	var.grubii	-	+	-	-
AD188	VI	Olea europaea	var.grubii	-	+	-	-
AD190	VI	Olea europaea	var.grubii	-	+	-	-
AD191	VI	Olea europaea	var.grubii	-	+	-	-
AD192	VI	Olea europaea	var.grubii	-	+	-	-
AD193	VI	Olea europaea	var.grubii	-	+	-	-
AD194	VI	Olea europaea	var.grubii	-	+	-	-
AD195	VI	Olea europaea	var.grubii	-	+	-	-
AD196	VI	Olea europaea	var.grubii	-	+	-	-
AD197	VI	Olea europaea	var.grubii	-	+	-	-
AD198	VI	Olea europaea	var.grubii	-	+	-	-
AD199	VI	Olea europaea	var.grubii	-	+	-	-
AD200	VI	Olea europaea	var.grubii	-	+	-	-
AD201	VI	Olea europaea	var.grubii	-	+	-	-
AD202	VI	Olea europaea	var.grubii	-	+	-	-
AD203	VI	Olea europaea	var.grubii	-	+	-	-
AD204	VI	Olea europaea	var.grubii	-	+	-	-
AD205	VI	Olea europaea	var.grubii	-	+	-	-
AD206	VI	Olea europaea	var.grubii	-	+	-	-
AD207	VI	Olea europaea	var.grubii	-	+	-	-
AD208	VI	Olea europaea	var.grubii	-	+	-	-
AD209	VI	Olea europaea	var.grubii	-	+	-	-
AD210	VI	Olea europaea	var.grubii	-	+	-	-
AD211	VI	Olea europaea	var.grubii	-	+	-	-
AD212	VII	Olea europaea	var.grubii	-	+	-	-
AD213	VII	Olea europaea	var.grubii	-	+	-	-
AD214	VII	Olea europaea	var.grubii	-	+	-	-
AD215	VII	Olea europaea	var.grubii	+	-	-	-
AD216	VII	Olea europaea	var.grubii	-	+	-	-
AD217	VII	Olea europaea	var.grubii	-	+	-	-
AD218	VII	Olea europaea	var.grubii	-	+	-	-
AD219	VII	Olea europaea	var.grubii	-	+	-	-
AD220	VII	Olea europaea	var.neoformans	-	-	-	+
AD221	VII	Olea europaea	var.neoformans	-	-	-	+
AD101	-	Eucalyptus camaldulensis	var.grubii	-	+	-	-
AD102	-	Eucalyptus camaldulensis	var.grubii	-	+	-	-
AD103	-	Eucalyptus camaldulensis	var.grubii	-	+	-	-
AD104	-	Eucalyptus camaldulensis	var.grubii	-	+	-	-
AD105	-	Eucalyptus camaldulensis	var.grubii	-	+	-	-
AD106	-	Eucalyptus camaldulensis	var.grubii	-	+	-	-
AD107	-	Eucalyptus camaldulensis	var.grubii	-	+	-	-
AD108	-	Eucalyptus camaldulensis	var.grubii	-	+	-	-
AD109	-	Eucalyptus camaldulensis	var.grubii	-	+	-	-
AD110	-	Eucalyptus camaldulensis	var.grubii	-	+	-	-
AD111	-	Eucalyptus camaldulensis	var.grubii	-	+	-	-
AD112	-	Eucalyptus camaldulensis	var.grubii	-	+	-	-
AD113	-	Eucalyptus camaldulensis	var.grubii	-	+	-	-
AD115	-	Eucalyptus camaldulensis	var.grubii	-	+	-	-
AD116	-	Eucalyptus camaldulensis	var.grubii	-	+	-	-
AD117	-	Eucalyptus camaldulensis	var.grubii	-	+	-	-
AD118	-	Eucalyptus camaldulensis	var.grubii	-	+	-	-
AD119	-	Eucalyptus camaldulensis	var.grubii	-	+	-	-
AD120	-	Eucalyptus camaldulensis	var.grubii	-	+	-	-
AD121	-	Eucalyptus camaldulensis	var.grubii	-	+	-	-
AD122	-	Eucalyptus camaldulensis	var.grubii	-	+	-	-
AD123	-	Eucalyptus camaldulensis	var.grubii	-	+	-	-
AD124	-	Eucalyptus camaldulensis	var.grubii	-	+	-	-
AD125	-	Eucalyptus camaldulensis	var.grubii	-	+	-	-
AD126	-	Eucalyptus camaldulensis	var.grubii	-	+	-	-
AD127	-	Eucalyptus camaldulensis	var.grubii	-	+	-	-
AD128	-	Eucalyptus camaldulensis	var.grubii	-	+	-	-
AD129	-	Eucalyptus camaldulensis	var.grubii	-	+	-	-
AD130	-	Eucalyptus camaldulensis	var.grubii	-	+	-	-
AD131	-	Eucalyptus camaldulensis	var.grubii	-	+	-	-
AD132	-	Eucalyptus camaldulensis	var.grubii	-	+	-	-
AD133	-	Eucalyptus camaldulensis	var.grubii	-	+	-	-
